# Genetic investigation of honeybee populations in Kazakhstan

**DOI:** 10.1101/2023.02.08.527617

**Authors:** D. Gritsenko, K. Temirbayeva, A. Taskuzhina, V. Kostuykova, A. Pozharskiy, M. Khusnitdinova, O. Krupskiy, A. Mayer, U. Nuralieva

**Affiliations:** Institute of Plant Biology and Biotechnology, 45 Timiryazev st., 050040, Almaty, Kazakhstan; Kazakh Scientific Research Institute of Animal Husbandry and Forage Production, 51 Zhandosov str., 050035, Almaty, Kazakhstan; al-Farabi Kazakh National University, 71 al-Farabi Ave., 050040, Almaty, Kazakhstan

**Author notes:** **Correspondence**: D. Gritsenko –.

**Keywords:** Honeybee, population, haplotype, SSR, cluster analysis, genetic distance, cross-breeding, genetic admixture, diversity

## Abstract

Beekeeping as a staple of agriculture in Kazakhstan is believed to have emerged when external bee specimens were introduced into the country. The Central Russian bee (*Apis mellifera mellifera*) has been present throughout Kazakhstanian apiaries for a long time since its import into Eastern Kazakhstan at the end of the 18^th^ century. To date, six subspecies have been distributed across the country (*A.m. sossimai*, *A.m. carpatica*, *A.m. mellifera*, *A.m. ligustica, А.m. caucasica*, and *A.m. carnica*). According to mitochondrial haplotype analysis based on DraI mtDNA COI-COII (DmCC) test, local samples were represented by C2 (316), C1 (99), and M4 (7) haplotypes. The results of simple sequence repeats (SSR) genotyping revealed a large polymorphism at nine microsatellite loci, with the number of alleles amounting to 35 (AP55), 32 (AP43), 25 (A124), 18 (A113), 13 (A88), 12 (A43), 11 (A007), 7 (A28), and 5 (A24). Relative to the expected heterozygosity (H_e_), the observed heterozygosity (H_o_) was slightly higher for most markers considering both the overall samples and individual populations. The inbreeding coefficient confirmed the excess outbreeding for the geographical populations of car-Shym-T (−0,105), car-zham-A (−0,114), Zhet-Alakol (−0,008), and Zhet-Ushbulak (−0,028). The admixture of honeybee local populations was confirmed by the research presented here.The differentiation of populations was only possible by geographical location according to clustering analysis. A considerable degree of genetic admixtures among subspecies was identified in every population. The subspecies were not separated from each other. None of the groups formed by the neighbor-joining tree based on Nei’s genetic distance included a precise subspecies or population. All groups represented an admixture of subspecies from different populations.

Unregulated cross-breeding for the past 50 years has laid the foundation for the promiscuous genetic nature of honeybee populations in Kazakhstan. It could be concluded that some samples were the result of cross-breeding with endemic bee *Apis mellifera pomonella* since most apiaries were located in areas of endemic bee distribution.
