## Supplementary material for "Genetic investigation of honeybee populations in Kazakhstan": Table S1: Table S1.csv

id	popid	pop	A007	A113	A124	A24	A28	A43	A88	AP43	AP55
46	2	447l(c)-alm-K-k	174/174	213/213	216/224	103/103	134/134	137/137	143/152	140/142	111/111
64	2	447l(c)-alm-K-k	174/174	213/213	216/224	101/103	134/134	137/137	152/152	140/142	111/111
65	2	447l(c)-alm-K-k	174/174	213/213	217/217	101/103	134/134	137/137	NA/NA	140/140	107/111
37	2	47l(c)-alm-K-k	172/172	213/213	212/218	101/103	134/134	137/137	152/152	140/140	111/114
38	2	47l(c)-alm-K-k	174/174	213/213	216/218	101/101	134/134	137/137	152/152	140/140	111/111
39	2	47l(c)-alm-K-k	172/174	213/213	216/218	101/103	134/134	137/137	143/152	140/140	111/114
40	2	47l(c)-alm-K-k	174/174	213/213	216/218	103/103	134/134	123/137	152/152	140/140	111/114
41	2	47l(c)-alm-K-k	174/174	213/213	216/218	101/103	NA/NA	137/137	143/152	140/140	111/111
42	2	47l(c)-alm-K-k	174/174	213/213	214/218	103/103	134/134	137/137	150/152	140/140	107/111
43	2	47l(c)-alm-K-k	172/176	213/213	216/216	101/103	134/134	137/137	143/152	140/142	111/117
44	2	47l(c)-alm-K-k	174/176	213/213	214/216	101/103	134/134	137/137	143/152	140/142	111/135
45	2	47l(c)-alm-K-k	174/174	213/213	218/218	101/101	134/134	137/137	152/152	140/142	111/111
47	2	47l(c)-alm-K-k	174/176	213/213	212/214	101/103	134/134	137/137	152/152	140/140	117/135
48	2	47l(c)-alm-K-k	174/174	213/213	214/218	101/101	134/134	137/137	152/152	140/175	111/111
49	2	47l(c)-alm-K-k	172/174	213/213	217/219	103/103	134/134	137/137	152/152	140/140	110/117
50	2	47l(c)-alm-K-k	174/174	213/213	214/216	103/103	134/134	123/137	152/152	140/142	107/111
51	2	47l(c)-alm-K-k	172/174	213/213	215/219	101/103	134/134	137/137	152/152	140/140	111/111
52	2	47l(c)-alm-K-k	174/174	213/213	216/218	101/103	134/134	137/137	152/152	140/140	107/111
53	2	47l(c)-alm-K-k	174/174	213/213	215/217	103/103	134/134	137/137	152/152	140/142	111/111
54	2	47l(c)-alm-K-k	174/174	213/213	215/219	103/103	134/134	137/137	152/152	140/140	111/111
55	2	47l(c)-alm-K-k	174/174	213/219	218/220	101/101	134/134	137/137	152/152	140/165	107/111
56	2	47l(c)-alm-K-k	172/174	213/213	215/219	101/103	134/134	137/137	152/152	140/140	111/111
57	2	47l(c)-alm-K-k	174/178	213/215	215/217	101/103	134/134	137/137	152/152	140/140	113/117
58	2	47l(c)-alm-K-k	172/174	213/213	215/219	103/103	134/134	123/137	152/152	140/142	107/111
59	2	47l(c)-alm-K-k	172/174	213/227	219/221	101/101	130/134	137/137	140/152	158/177	111/114
60	2	47l(c)-alm-K-k	174/174	213/213	215/215	101/103	134/134	137/137	152/152	140/140	117/117
61	2	47l(c)-alm-K-k	174/176	213/213	219/219	101/103	134/134	137/137	152/152	140/142	111/114
62	2	47l(c)-alm-K-k	172/172	213/213	215/219	101/103	134/134	137/137	152/152	140/140	113/117
63	2	47l(c)-alm-K-k	174/174	213/213	215/217	101/101	134/134	137/137	152/152	140/142	111/117
66	2	47l(c)-alm-K-k	174/174	213/213	217/219	101/101	134/134	137/137	152/152	140/142	111/117
67	2	47l(c)-alm-K-k	174/174	213/213	219/219	101/103	134/134	137/137	152/152	140/140	111/117
68	2	47l(c)-alm-K-k	172/174	213/215	213/215	101/103	134/134	137/137	150/152	140/142	111/114
69	2	47l(c)-alm-K-k	174/174	211/213	215/217	101/101	134/134	137/137	143/152	140/140	117/117
70	2	47l(c)-alm-K-k	172/174	213/219	213/219	101/103	134/134	137/137	152/152	140/144	111/111
71	2	47l(c)-alm-K-k	174/178	213/219	215/217	101/101	134/134	137/137	152/152	140/140	101/117
72	2	47l(c)-alm-K-k	172/174	211/213	214/214	101/103	134/134	123/137	150/152	142/142	111/117
73	2	47l(c)-alm-K-k	172/174	213/213	218/218	101/103	134/134	137/137	152/152	NA/NA	107/111
N4	3	Alm-Kogaly-car	174/176	207/213	216/224	93/103	134/134	124/124	140/152	142/173	108/108
N97	3	Alm-Kogaly-car	172/174	213/221	217/221	101/103	128/134	138/138	140/143	136/142	107/131
N127	4	Alm-Kogaly-lig	174/178	227/231	216/222	103/103	134/134	124/137	140/140	175/179	110/139
N17	4	Alm-Kogaly-lig	NA/NA	213/229	213/225	101/103	134/134	123/137	140/143	140/140	106/127
N19	4	Alm-Kogaly-lig	174/178	213/221	215/217	93/101	134/134	123/138	143/152	140/142	NA/NA
N15	5	Alm-Kogaly-sos	174/174	213/213	217/225	101/103	134/134	138/138	152/152	140/142	107/114
N55	5	Alm-Kogaly-sos	NA/NA	213/231	214/218	101/103	134/134	137/137	143/150	140/167	117/137
N57	5	Alm-Kogaly-sos	174/178	227/227	219/227	101/101	134/134	138/138	140/143	134/142	127/148
N6	5	Alm-Kogaly-sos	174/174	213/213	215/223	93/101	130/134	138/138	143/152	134/140	106/127
T101	6	Alm-Tokzhailau-car	172/172	213/227	219/233	101/101	134/134	124/124	150/152	144/144	106/112
T102	6	Alm-Tokzhailau-car	174/176	213/233	218/220	93/101	128/134	124/124	140/143	140/142	111/133
T103	6	Alm-Tokzhailau-car	174/176	213/215	214/224	103/105	134/134	124/137	152/152	134/142	111/112
T104	6	Alm-Tokzhailau-car	172/174	213/221	221/223	93/101	134/134	137/137	143/152	140/144	107/114
T105	6	Alm-Tokzhailau-car	172/174	213/229	223/241	101/101	134/134	124/139	140/140	142/167	141/141
T106	6	Alm-Tokzhailau-car	176/178	213/223	218/224	101/103	128/134	124/137	140/152	140/142	111/141
T107	6	Alm-Tokzhailau-car	172/180	213/227	217/219	103/103	134/134	137/137	152/152	140/147	108/112
T108	6	Alm-Tokzhailau-car	174/174	213/227	212/216	93/103	134/134	137/137	143/152	142/142	109/111
T109	6	Alm-Tokzhailau-car	174/178	213/213	215/217	103/103	134/134	138/138	152/152	140/142	111/137
T110	6	Alm-Tokzhailau-car	174/174	213/219	214/214	101/103	128/134	137/139	150/152	134/140	109/111
T111	6	Alm-Tokzhailau-car	174/178	219/219	220/224	93/103	134/134	124/124	152/152	140/144	111/112
T112	6	Alm-Tokzhailau-car	172/178	213/213	217/217	103/103	134/134	137/137	152/152	164/164	102/111
T113	6	Alm-Tokzhailau-car	172/174	213/213	218/220	101/103	128/134	137/137	152/152	140/187	107/146
T114	6	Alm-Tokzhailau-car	172/174	213/213	215/217	101/103	134/134	138/138	150/152	140/140	106/116
T115	6	Alm-Tokzhailau-car	180/180	213/221	216/233	103/103	128/134	137/139	140/152	132/179	107/111
T116	6	Alm-Tokzhailau-car	174/176	213/219	212/214	101/103	134/134	124/137	150/152	134/140	109/111
T117	6	Alm-Tokzhailau-car	174/178	219/223	224/232	101/101	134/134	137/140	143/152	142/142	106/111
T118	6	Alm-Tokzhailau-car	172/172	213/219	214/214	93/101	134/134	124/137	152/152	140/144	100/106
T119	6	Alm-Tokzhailau-car	172/174	213/221	218/220	101/103	128/134	124/137	140/152	140/142	111/112
T120	6	Alm-Tokzhailau-car	172/176	213/213	212/218	101/103	134/134	124/137	152/152	140/142	106/111
244	7	c-alm-Sh	172/176	213/213	214/216	103/103	134/134	123/137	152/152	142/147	111/114
245	7	c-alm-Sh	174/176	213/213	215/218	101/103	134/134	124/137	140/143	140/144	111/114
234	8	c-Vko-P	172/174	213/213	214/218	101/101	134/134	137/137	152/152	140/175	111/112
235	8	c-Vko-P	NA/NA	213/213	212/214	103/103	134/134	123/137	152/152	140/140	102/111
236	8	c-Vko-P	174/174	213/213	212/218	103/103	134/134	137/137	143/143	140/147	111/111
237	8	c-Vko-P	174/178	213/213	212/218	103/103	134/134	124/137	143/143	140/140	111/116
238	8	c-Vko-P	174/174	213/231	214/222	101/103	134/134	124/137	140/152	175/193	111/111
239	8	c-Vko-P	174/174	213/213	215/215	101/101	134/134	124/139	152/152	142/175	111/116
240	8	c-Vko-P	174/174	213/231	217/217	101/103	134/134	137/137	150/152	140/140	107/111
241	8	c-Vko-P	NA/NA	213/213	215/215	101/103	134/134	123/137	150/152	140/142	111/111
175	9	car-Shym-T	174/178	213/213	212/232	101/103	134/134	123/137	140/152	142/142	109/109
176	9	car-Shym-T	172/172	213/213	222/222	93/101	134/134	123/137	140/152	140/142	101/114
177	9	car-Shym-T	172/172	213/213	222/222	101/103	128/134	123/137	140/152	140/144	107/114
178	9	car-Shym-T	NA/NA	219/221	222/224	101/103	128/134	123/137	152/152	132/142	107/107
179	9	car-Shym-T	172/174	213/213	222/224	101/101	134/134	123/137	140/152	140/142	107/114
180	9	car-Shym-T	176/176	219/219	222/224	93/103	134/134	124/137	152/152	142/144	113/113
181	9	car-Shym-T	174/178	213/233	214/216	93/101	134/134	123/123	140/152	142/177	107/117
182	9	car-Shym-T	174/176	213/213	222/232	101/101	128/134	124/137	140/152	142/144	111/114
183	9	car-Shym-T	174/176	NA/NA	222/224	101/103	128/134	123/137	140/150	134/142	113/115
184	9	car-Shym-T	172/172	213/213	222/224	93/101	128/134	123/137	140/152	140/140	111/114
185	9	car-Shym-T	172/174	213/227	214/222	101/101	134/134	123/123	140/152	140/144	107/114
186	9	car-Shym-T	174/174	213/213	222/224	101/101	128/134	123/137	140/152	134/144	107/117
187	9	car-Shym-T	174/210	213/237	222/224	101/103	128/134	123/137	140/152	140/144	107/114
188	9	car-Shym-T	174/176	213/219	214/216	101/101	128/134	123/137	140/152	142/175	109/133
189	9	car-Shym-T	176/178	213/219	214/216	101/101	128/134	123/137	140/150	144/144	133/133
190	9	car-Shym-T	174/176	219/233	214/216	101/101	128/134	123/137	140/152	144/175	113/113
191	9	car-Shym-T	176/178	213/233	222/224	101/101	128/134	123/137	140/152	142/144	101/114
192	9	car-Shym-T	174/174	215/219	212/222	101/101	130/134	123/137	140/143	142/142	107/114
193	9	car-Shym-T	174/176	219/225	222/224	101/101	128/134	123/137	140/150	140/140	107/111
194	9	car-Shym-T	174/178	213/213	222/224	101/103	134/134	123/137	140/152	144/144	101/107
195	9	car-Shym-T	172/174	213/219	214/222	101/103	128/134	123/137	152/152	140/140	109/109
196	9	car-Shym-T	174/174	213/213	222/224	101/103	134/134	123/137	140/152	142/142	113/115
197	9	car-Shym-T	172/174	213/227	222/224	93/101	128/134	123/137	152/152	140/140	113/133
198	9	car-Shym-T	172/172	213/213	216/218	93/103	134/134	123/137	143/152	142/144	101/114
199	9	car-Shym-T	174/174	213/219	222/224	93/101	128/134	123/137	140/152	140/144	113/113
200	9	car-Shym-T	174/174	213/213	214/216	93/101	134/134	123/137	152/152	134/144	109/117
201	9	car-Shym-T	172/174	213/219	222/224	101/103	134/134	123/137	140/152	142/144	113/113
202	9	car-Shym-T	174/180	213/213	216/222	101/103	134/134	123/137	150/154	140/142	111/139
203	9	car-Shym-T	172/172	219/223	218/218	93/103	134/134	123/137	152/152	140/142	107/117
204	9	car-Shym-T	172/176	213/219	222/224	101/101	128/134	123/137	150/152	140/142	109/133
205	9	car-Shym-T	172/172	213/213	222/224	101/103	128/134	123/137	140/152	140/144	113/117
206	9	car-Shym-T	172/178	213/213	214/218	101/101	134/134	123/137	140/152	140/142	107/107
207	9	car-Shym-T	172/176	213/237	222/222	101/103	128/134	123/137	150/152	140/142	107/117
208	9	car-Shym-T	172/174	213/219	222/232	101/101	130/134	123/137	150/152	140/142	113/113
209	9	car-Shym-T	174/176	213/213	214/222	93/101	134/134	123/137	140/152	140/140	113/141
210	9	car-Shym-T	172/174	213/237	222/224	101/103	128/134	123/137	152/152	140/142	107/111
211	9	car-Shym-T	172/178	213/213	218/222	93/101	128/134	124/137	140/152	140/144	101/109
212	9	car-Shym-T	172/176	213/213	214/218	101/101	134/134	123/137	143/152	140/147	113/117
213	9	car-Shym-T	174/174	219/219	222/224	101/101	128/134	123/137	140/152	144/144	107/107
214	9	car-Shym-T	174/176	213/223	214/216	101/101	134/134	123/137	152/152	134/142	112/133
215	9	car-Shym-T	172/176	213/213	214/214	101/101	134/134	123/137	152/152	140/142	113/113
216	9	car-Shym-T	174/176	213/237	216/218	93/93	134/134	137/137	152/152	142/144	107/114
217	9	car-Shym-T	174/178	213/219	222/224	103/103	134/134	123/137	140/152	140/142	113/117
218	9	car-Shym-T	172/174	213/213	222/224	101/101	128/134	124/137	152/152	142/175	106/112
219	9	car-Shym-T	172/174	213/213	212/216	101/103	134/134	137/137	140/140	140/157	106/112
220	9	car-Shym-T	172/174	213/213	212/218	101/103	130/134	137/137	152/152	140/142	106/112
221	9	car-Shym-T	178/178	213/213	216/229	93/101	134/134	123/137	140/140	142/142	106/148
222	9	car-Shym-T	172/172	213/237	218/220	93/103	134/134	137/137	150/152	140/142	111/112
223	9	car-Shym-T	174/174	213/227	222/224	101/101	134/134	137/137	150/152	144/183	106/107
224	9	car-Shym-T	172/174	213/219	218/219	101/103	134/134	124/137	150/152	140/140	107/114
225	9	car-Shym-T	174/176	213/213	214/219	101/103	128/134	124/137	152/152	134/142	113/117
226	10	car-tar-M	NA/NA	213/219	212/218	93/103	134/134	137/137	150/152	140/142	106/111
227	10	car-tar-M	174/178	213/213	214/215	103/103	134/134	123/137	140/152	140/144	111/114
228	10	car-tar-M	172/178	231/233	214/222	101/103	130/134	124/137	150/152	140/177	111/111
229	10	car-tar-M	174/176	213/225	214/221	103/103	134/134	124/137	140/143	142/165	131/133
230	10	car-tar-M	174/178	213/227	215/215	103/103	128/134	124/139	150/152	142/142	111/114
231	10	car-tar-M	172/174	219/235	212/216	101/103	128/134	137/137	152/152	132/140	107/111
232	10	car-tar-M	174/174	219/233	212/216	101/103	128/134	123/123	150/150	142/142	107/107
233	10	car-tar-M	172/174	219/233	215/215	101/103	134/134	123/137	150/150	142/142	100/106
243	11	car-ust-T	178/178	213/213	218/220	93/103	134/134	123/137	152/152	138/138	107/111
115	12	car-zham-A	174/174	213/229	214/214	101/103	128/134	137/139	143/152	134/140	106/112
116	12	car-zham-A	174/174	213/213	214/214	93/101	134/134	124/137	152/152	140/142	107/111
117	12	car-zham-A	172/174	213/213	212/214	101/103	128/134	137/137	143/152	134/140	109/111
118	12	car-zham-A	172/178	213/213	214/214	101/103	134/134	124/137	143/152	140/140	107/114
119	12	car-zham-A	172/176	213/213	214/218	93/101	134/134	123/137	150/154	140/142	111/111
120	12	car-zham-A	174/174	213/213	214/214	93/103	128/134	137/137	143/152	140/144	109/114
121	12	car-zham-A	172/174	213/213	216/218	93/101	128/134	137/137	150/152	140/142	107/111
122	12	car-zham-A	176/176	213/213	215/219	101/103	134/134	123/137	150/154	140/142	111/111
123	12	car-zham-A	176/176	213/213	215/223	101/103	134/134	137/139	150/154	140/142	111/111
124	12	car-zham-A	172/174	213/213	219/229	93/103	128/134	137/139	143/150	140/140	111/131
125	12	car-zham-A	176/176	213/213	215/219	101/103	134/134	137/139	150/154	140/142	111/111
126	12	car-zham-A	172/172	213/213	215/217	101/103	134/134	137/139	143/152	142/142	111/115
127	12	car-zham-A	172/172	213/219	217/223	101/103	134/134	137/139	143/152	140/140	111/111
128	12	car-zham-A	174/176	213/213	215/219	93/103	134/134	137/139	140/143	140/140	107/111
129	12	car-zham-A	172/176	213/213	215/223	103/103	134/134	137/139	150/152	140/142	111/133
130	12	car-zham-A	172/174	213/213	215/223	93/103	134/134	137/139	140/150	140/140	107/111
131	12	car-zham-A	172/176	213/213	215/217	93/103	134/134	137/139	143/143	140/142	109/111
132	12	car-zham-A	172/174	213/213	215/223	101/103	134/134	124/137	143/152	140/142	111/114
133	12	car-zham-A	172/174	139/213	217/223	101/103	128/134	137/139	143/152	138/140	111/133
134	12	car-zham-A	172/172	213/213	214/216	93/103	134/134	137/139	143/152	140/142	111/115
135	12	car-zham-A	172/176	213/213	214/216	101/103	134/134	137/139	143/152	142/142	111/111
136	12	car-zham-A	176/178	213/231	219/225	103/103	134/134	137/139	143/152	142/169	107/111
137	12	car-zham-A	172/176	213/213	215/215	101/103	134/134	137/139	152/154	140/142	111/111
138	12	car-zham-A	172/176	213/213	215/215	101/103	134/134	124/137	143/152	142/142	111/111
139	12	car-zham-A	172/176	213/213	215/215	101/103	134/134	123/137	143/152	140/142	111/111
140	12	car-zham-A	172/176	213/213	214/218	101/103	134/134	123/137	152/154	140/142	111/111
141	12	car-zham-A	176/176	213/213	214/214	101/103	134/134	137/139	152/154	140/140	111/111
142	12	car-zham-A	172/176	213/229	219/225	103/103	134/134	123/137	152/154	140/140	111/131
143	12	car-zham-A	172/176	213/213	215/219	101/103	134/134	137/139	152/154	142/142	111/111
144	12	car-zham-A	176/176	213/213	215/219	101/103	134/134	137/139	152/154	140/142	111/111
145	12	car-zham-A	176/176	213/213	215/219	103/103	134/134	137/139	143/152	140/142	111/111
146	12	car-zham-A	172/176	213/213	215/215	101/103	134/134	137/139	152/154	140/142	107/111
147	12	car-zham-A	176/178	213/231	219/225	103/103	134/134	137/139	143/152	140/169	107/111
148	12	car-zham-A	172/176	213/213	214/214	101/103	134/134	124/137	143/152	142/142	111/111
149	12	car-zham-A	174/174	213/229	215/223	101/103	134/134	137/139	143/152	142/144	101/103
150	12	car-zham-A	172/174	213/213	214/216	93/103	134/134	137/139	152/152	140/144	111/129
151	12	car-zham-A	172/174	213/213	215/225	93/103	134/134	137/139	152/152	140/144	111/129
152	12	car-zham-A	172/174	213/229	217/225	93/103	134/134	137/139	152/152	140/144	101/129
153	12	car-zham-A	174/174	213/213	214/222	101/103	134/134	123/137	143/152	140/144	101/103
154	12	car-zham-A	174/174	213/213	213/215	103/103	134/134	NA/NA	150/152	142/142	101/114
155	12	car-zham-A	172/174	213/213	217/223	101/103	134/134	123/137	152/152	140/140	107/111
156	12	car-zham-A	172/174	213/213	217/225	103/103	134/134	137/139	152/152	142/144	111/129
157	12	car-zham-A	174/174	213/229	215/223	93/103	134/134	137/139	143/152	142/144	103/111
158	12	car-zham-A	172/174	213/213	214/216	93/101	134/134	123/137	152/152	140/140	101/107
159	12	car-zham-A	172/174	213/213	215/217	101/103	134/134	137/139	152/152	140/140	101/107
160	12	car-zham-A	172/174	213/213	216/222	101/103	134/134	137/139	152/152	140/142	101/107
161	12	car-zham-A	172/174	213/213	217/223	101/103	134/134	123/137	152/152	140/140	107/111
162	12	car-zham-A	172/174	213/213	217/223	93/101	134/134	137/139	152/152	140/142	107/111
164	12	car-zham-A	172/174	213/213	217/223	103/103	134/134	137/139	152/152	140/140	101/107
165	12	car-zham-A	172/176	213/213	215/217	103/103	134/134	137/139	152/152	134/142	111/111
166	12	car-zham-A	172/172	213/213	217/223	103/103	134/134	137/139	152/152	140/142	111/111
167	12	car-zham-A	172/176	213/213	215/215	101/103	134/134	137/139	143/152	134/142	111/111
168	12	car-zham-A	172/176	213/215	215/223	101/103	134/134	137/139	143/152	142/144	111/111
169	12	car-zham-A	174/174	213/215	215/217	93/103	134/134	137/139	152/152	140/142	107/111
170	12	car-zham-A	172/172	213/213	216/222	103/103	128/134	123/137	140/152	134/142	109/111
171	12	car-zham-A	172/172	213/213	214/216	101/103	134/134	137/139	140/152	142/142	111/111
172	12	car-zham-A	172/172	213/213	216/216	101/103	134/134	123/137	140/152	134/142	111/114
173	12	car-zham-A	174/180	213/213	222/224	93/93	134/134	123/137	140/152	142/171	111/114
174	12	car-zham-A	174/174	213/213	214/216	93/103	128/134	123/137	152/152	140/142	111/114
17-K	1	Germany-control_group	172/178	213/219	213/217	101/103	128/134	137/139	152/152	142/142	109/111
18-K	1	Germany-control_group	174/176	213/219	217/217	93/103	128/134	123/137	152/152	142/142	109/114
19-K	1	Germany-control_group	174/174	213/219	213/217	93/93	128/134	123/139	143/152	142/142	111/114
20-K	1	Germany-control_group	172/174	213/219	213/215	93/103	134/134	123/137	152/152	142/142	107/114
21-K	1	Germany-control_group	172/178	213/219	213/217	103/103	128/134	137/139	152/152	140/142	111/111
22-K	1	Germany-control_group	172/174	219/219	215/217	93/101	128/128	137/137	143/152	140/140	111/111
23-K	1	Germany-control_group	172/174	213/219	215/215	101/103	134/134	137/139	152/152	140/142	111/111
24-K	1	Germany-control_group	172/174	213/219	213/213	101/103	134/134	137/139	152/152	142/142	111/111
25-K	1	Germany-control_group	174/176	213/213	215/217	93/103	128/134	137/139	150/152	142/142	111/111
26-K	1	Germany-control_group	172/180	215/227	213/215	93/103	134/134	137/137	148/152	140/142	111/119
27-K	1	Germany-control_group	174/212	213/213	215/215	101/103	134/134	137/137	143/152	140/140	107/111
28-K	1	Germany-control_group	174/180	219/219	217/219	103/105	134/134	137/139	152/152	142/142	101/111
29-K	1	Germany-control_group	172/172	213/233	215/217	101/103	134/134	124/137	143/152	136/140	103/121
30-K	1	Germany-control_group	174/174	213/213	215/215	103/103	134/134	137/137	152/152	140/142	111/115
31-K	1	Germany-control_group	174/184	213/213	215/215	103/103	134/134	137/137	152/152	140/142	111/115
KP2	13	Karakonyz-aboriginal-cau	174/178	227/231	215/220	93/103	134/134	137/137	134/134	169/187	107/133
KP3	13	Karakonyz-aboriginal-cau	174/178	213/221	217/223	101/103	134/134	139/139	140/152	140/175	135/148
KP4	13	Karakonyz-aboriginal-cau	174/174	229/229	215/228	101/103	134/134	125/137	140/140	169/187	107/133
KP1	13	Karakonyz-aboriginal-sos	174/176	215/225	220/228	93/101	134/134	123/139	140/140	132/177	131/135
G10	14	Kyzylorda-car	172/176	213/227	216/224	101/101	134/134	137/139	140/152	140/142	108/108
G11	14	Kyzylorda-car	174/174	213/231	214/228	101/103	136/136	139/139	152/152	140/167	119/131
G12	14	Kyzylorda-car	174/176	213/213	213/215	101/101	128/134	124/137	150/152	134/140	101/107
G14	14	Kyzylorda-car	174/176	213/213	212/220	101/103	134/134	137/139	152/152	140/142	107/119
G15	14	Kyzylorda-car	174/174	213/219	215/215	101/103	134/134	125/137	150/152	134/142	101/111
G16	14	Kyzylorda-car	174/174	213/213	212/214	101/101	128/134	124/139	150/152	140/144	107/107
G17	14	Kyzylorda-car	174/178	213/233	214/226	101/101	134/134	137/137	143/152	140/169	106/131
G22	14	Kyzylorda-car	174/174	213/213	212/220	101/103	128/134	124/137	150/152	140/140	106/111
G25	14	Kyzylorda-car	174/174	213/229	212/216	101/101	134/134	137/137	140/152	134/140	109/111
G28	14	Kyzylorda-car	174/178	213/219	214/226	93/103	134/134	137/137	152/154	132/144	107/107
G3	14	Kyzylorda-car	174/178	213/213	214/216	103/103	134/134	124/137	150/152	142/142	100/107
G33	14	Kyzylorda-car	174/174	213/213	212/224	101/103	134/134	137/139	150/152	140/142	100/106
G36	14	Kyzylorda-car	174/174	213/223	220/224	101/101	134/134	137/137	140/154	140/140	106/135
G4	14	Kyzylorda-car	172/174	219/219	212/214	103/103	130/136	139/139	152/152	134/140	109/114
G44	14	Kyzylorda-car	172/176	213/217	214/228	101/101	128/134	137/139	150/152	134/140	113/113
G5	14	Kyzylorda-car	174/174	213/219	212/214	93/101	128/134	123/137	152/152	142/142	113/135
G6	14	Kyzylorda-car	172/174	213/221	213/217	101/103	130/136	139/139	142/152	144/167	111/112
S1008	15	Turk-Aktas-car	172/174	217/219	213/213	101/101	128/134	137/137	140/150	132/140	111/111
S1010	15	Turk-Aktas-car	174/176	213/219	217/223	93/101	134/134	137/137	152/152	142/142	111/114
S1011	15	Turk-Aktas-car	174/174	213/213	NA/NA	93/101	134/134	137/137	152/152	134/144	108/116
S1012	15	Turk-Aktas-car	174/176	213/233	214/222	93/101	134/134	137/137	143/152	132/142	106/116
S1013	15	Turk-Aktas-car	172/174	213/213	214/214	101/101	134/134	137/137	150/152	140/142	111/116
S1014	15	Turk-Aktas-car	172/174	213/213	212/220	101/103	134/134	138/138	152/152	142/144	113/117
S1017	15	Turk-Aktas-car	172/176	213/213	221/223	93/101	128/134	124/124	152/152	144/175	112/116
S1040	15	Turk-Aktas-car	174/178	213/213	223/223	101/101	128/134	137/137	152/152	142/142	107/112
S1103	15	Turk-Aktas-car	174/178	213/213	218/222	101/101	134/134	137/137	140/143	134/147	112/117
S1105	15	Turk-Aktas-car	174/178	213/219	213/233	101/103	NA/NA	137/137	140/152	142/159	113/113
S1107	15	Turk-Aktas-car	172/176	213/219	220/222	93/101	134/134	137/137	150/152	132/142	107/114
S1109	15	Turk-Aktas-car	174/174	213/213	222/222	101/101	134/134	137/137	143/152	142/175	107/114
S1110	15	Turk-Aktas-car	172/178	213/213	215/219	101/103	134/134	137/137	150/152	140/144	107/114
S1112	15	Turk-Aktas-car	174/174	213/213	214/232	101/103	134/134	137/137	150/150	142/157	106/112
S1117	15	Turk-Aktas-car	174/176	213/219	218/222	101/101	128/134	124/137	152/152	140/142	113/117
S1124	15	Turk-Aktas-car	172/174	213/213	214/220	101/101	134/134	137/137	152/152	142/142	108/112
S1125	15	Turk-Aktas-car	176/176	213/213	212/222	101/101	128/134	137/137	152/152	142/142	112/116
S1143	15	Turk-Aktas-car	172/174	219/219	213/215	101/103	134/134	137/137	152/152	142/144	113/117
S1145	15	Turk-Aktas-car	174/176	213/219	214/218	101/103	134/134	124/137	150/152	140/142	106/112
S1173	15	Turk-Aktas-car	172/176	213/213	213/215	101/101	134/134	137/137	152/152	142/142	111/114
K1543	16	Turk-Tyulbay-car	174/174	225/229	222/222	101/103	134/134	124/137	140/140	132/140	131/131
K1550	16	Turk-Tyulbay-car	172/180	107/231	220/224	101/103	128/134	137/137	140/140	132/171	107/137
K1328	17	Turk-Tyulbay-cau	174/184	227/227	215/223	101/103	134/134	124/137	140/140	132/140	NA/NA
K1344	17	Turk-Tyulbay-cau	174/174	225/231	224/226	101/103	128/134	137/137	140/140	167/173	107/137
K1522	17	Turk-Tyulbay-cau	174/174	223/231	216/222	101/103	128/134	137/137	143/143	140/163	133/133
K1524	17	Turk-Tyulbay-cau	172/172	219/227	220/222	101/103	128/134	124/137	140/152	132/175	107/107
K1535	17	Turk-Tyulbay-cau	174/180	213/231	216/224	101/101	128/134	137/137	150/152	132/165	131/131
K1546	17	Turk-Tyulbay-cau	174/174	227/229	222/222	93/101	128/134	124/124	140/155	169/177	107/133
K1346	18	Turk-Tyulbay-lig	174/176	219/219	224/228	103/103	128/134	124/137	143/152	144/177	100/107
K1507	18	Turk-Tyulbay-lig	174/174	219/227	214/220	103/103	134/134	123/137	143/152	132/142	111/150
K1303	19	Turk-Tyulbay-sos	174/174	227/227	224/240	101/101	134/134	137/137	140/143	173/179	NA/NA
K1304	19	Turk-Tyulbay-sos	172/174	213/221	214/214	101/103	134/134	123/137	143/150	140/142	111/137
K1307	19	Turk-Tyulbay-sos	172/174	227/235	214/223	103/103	128/134	137/137	140/152	185/189	109/109
K1311	19	Turk-Tyulbay-sos	176/176	215/227	215/221	101/103	128/134	137/137	143/143	140/140	NA/NA
K1312	19	Turk-Tyulbay-sos	172/174	223/229	222/228	101/101	128/134	137/137	140/140	132/165	111/141
K1337	19	Turk-Tyulbay-sos	174/174	215/229	214/224	101/103	128/134	123/137	140/152	142/167	133/141
K1350	19	Turk-Tyulbay-sos	174/178	229/229	212/222	101/101	128/134	124/137	140/143	140/165	111/144
K1516	19	Turk-Tyulbay-sos	172/174	213/227	214/222	101/103	134/134	137/139	140/143	171/175	137/148
K1532	19	Turk-Tyulbay-sos	172/174	229/229	222/224	93/103	134/134	124/137	140/140	142/171	111/141
K1539	19	Turk-Tyulbay-sos	174/174	227/231	224/224	101/103	128/134	137/137	140/152	132/140	137/137
TN1	20	Turk-Ugam(p)-cau	NA/NA	NA/NA	224/226	101/103	134/134	124/137	140/143	NA/NA	NA/NA
TN2	20	Turk-Ugam(p)-cau	NA/NA	NA/NA	222/226	101/103	134/134	137/139	140/140	NA/NA	NA/NA
TN4	20	Turk-Ugam(p)-cau	NA/NA	NA/NA	222/224	93/105	134/134	137/137	140/152	NA/NA	NA/NA
TN5	20	Turk-Ugam(p)-cau	NA/NA	NA/NA	218/226	101/103	134/134	137/137	143/143	NA/NA	NA/NA
TN3	21	Turk-Ugam(p)-sos	NA/NA	NA/NA	222/228	101/103	134/134	137/137	140/152	NA/NA	NA/NA
U1812	22	Turk-Ugam(u)-car	174/174	227/229	216/224	101/103	134/134	137/137	152/152	140/177	112/144
U1801	20	Turk-Ugam(u)-cau	174/176	215/225	214/224	99/99	134/134	137/137	140/152	169/173	141/141
U1803	20	Turk-Ugam(u)-cau	174/178	227/231	220/224	93/103	136/136	139/139	142/142	134/179	107/111
U1804	20	Turk-Ugam(u)-cau	174/178	225/231	220/224	101/101	134/134	137/137	140/143	171/171	113/141
U1805	20	Turk-Ugam(u)-cau	174/174	215/233	224/228	93/93	128/134	137/137	140/152	144/144	146/152
U1806	20	Turk-Ugam(u)-cau	174/178	213/219	214/228	101/103	128/134	137/137	140/143	134/157	133/133
U1808	20	Turk-Ugam(u)-cau	176/186	229/231	216/224	101/101	136/136	139/139	142/142	132/189	121/139
U1809	20	Turk-Ugam(u)-cau	172/178	219/231	220/224	99/99	134/134	122/137	140/143	142/142	146/150
U1810	20	Turk-Ugam(u)-cau	174/174	219/227	222/224	101/103	133/133	123/136	140/140	181/191	111/131
U1811	20	Turk-Ugam(u)-cau	172/178	213/213	216/226	101/103	134/134	123/137	152/152	140/171	127/129
U1813	20	Turk-Ugam(u)-cau	174/176	219/227	214/220	99/99	130/134	137/137	143/152	164/203	115/139
U1815	20	Turk-Ugam(u)-cau	174/174	219/227	214/220	101/103	134/134	137/137	140/143	140/179	139/141
U1816	20	Turk-Ugam(u)-cau	174/174	215/225	214/224	101/103	134/134	137/137	140/143	140/144	107/137
U1802	21	Turk-Ugam(u)-sos	172/176	221/235	214/224	101/103	136/136	139/139	142/142	167/171	133/141
U1807	21	Turk-Ugam(u)-sos	174/174	219/233	224/226	93/93	134/134	124/139	152/152	140/161	111/139
U1814	21	Turk-Ugam(u)-sos	172/174	225/227	216/224	101/103	136/136	139/139	144/144	134/191	113/133
M1052	23	Turk-Zhetisai-carp	172/174	213/213	215/217	101/103	134/134	123/137	152/152	142/142	107/107
M1057	23	Turk-Zhetisai-carp	172/172	213/219	215/217	103/103	134/134	137/137	143/152	140/142	107/107
M1064	23	Turk-Zhetisai-carp	174/174	213/213	214/228	93/103	134/134	125/138	152/152	134/140	107/117
M1066	23	Turk-Zhetisai-carp	172/174	213/213	212/226	103/103	134/134	138/140	140/152	140/140	107/107
M1072	23	Turk-Zhetisai-carp	174/178	213/219	215/221	103/103	134/134	137/137	140/150	142/165	113/115
M1078	23	Turk-Zhetisai-carp	174/210	213/215	NA/NA	93/103	134/134	137/137	152/152	142/144	111/112
M1083	23	Turk-Zhetisai-carp	174/174	213/213	215/215	101/103	128/134	123/137	152/152	142/147	109/111
M1084	23	Turk-Zhetisai-carp	174/174	213/213	214/224	101/103	134/134	138/138	152/155	140/147	107/111
M1087	23	Turk-Zhetisai-carp	174/176	213/213	216/226	101/103	134/134	125/138	152/152	140/177	107/111
M1089	23	Turk-Zhetisai-carp	172/174	213/213	215/223	101/103	134/134	137/139	143/150	140/142	103/114
M1091	23	Turk-Zhetisai-carp	174/174	213/225	216/228	101/103	134/134	124/137	150/152	140/177	111/114
M1092	23	Turk-Zhetisai-carp	172/176	213/219	222/228	93/103	130/134	138/142	140/150	134/142	113/146
M1093	23	Turk-Zhetisai-carp	172/174	213/219	214/218	101/103	134/134	124/124	140/140	142/177	107/114
M1095	23	Turk-Zhetisai-carp	174/174	213/219	215/217	93/103	134/134	137/137	152/152	140/142	113/113
M1096	23	Turk-Zhetisai-carp	174/174	213/229	214/220	103/103	134/134	NA/NA	152/152	140/140	111/112
M1268	23	Turk-Zhetisai-carp	174/176	213/219	213/215	101/103	134/134	137/137	152/152	142/144	109/114
M1273	23	Turk-Zhetisai-carp	174/176	213/213	215/215	103/103	134/134	137/137	150/152	142/142	107/117
M1274	23	Turk-Zhetisai-carp	174/174	213/213	215/215	93/103	134/134	137/137	143/152	134/140	107/114
M1289	23	Turk-Zhetisai-carp	172/174	213/213	215/217	101/103	130/134	137/137	152/152	142/173	107/111
M1293	23	Turk-Zhetisai-carp	NA/NA	213/229	215/221	103/103	134/134	123/137	152/152	136/171	107/108
21	24	sos	174/174	213/213	212/214	101/103	134/134	123/137	150/152	134/134	106/111
20	24	sos	174/174	213/229	214/224	101/101	134/134	137/137	143/150	158/169	128/139
23	24	sos	NA/NA	217/227	218/224	93/101	130/134	123/137	143/152	142/144	130/139
22	24	sos	174/174	219/227	215/225	103/103	130/134	123/137	143/152	144/179	100/139
24	24	sos	174/174	227/235	225/225	93/93	134/134	123/137	140/152	132/169	111/135
26	24	sos	172/174	213/235	214/216	101/103	134/134	124/137	152/152	144/179	108/133
25	24	sos	172/172	213/213	216/224	93/101	130/134	137/137	140/140	142/179	100/127
28	24	sos	174/178	213/219	222/224	101/103	130/130	123/137	140/152	138/167	110/135
27	24	sos	176/178	213/229	220/224	93/103	134/134	123/123	152/152	140/142	111/131
30	24	sos	NA/NA	213/235	214/224	103/103	134/134	123/137	143/152	142/171	111/111
29	24	sos	174/174	213/221	214/224	103/103	134/134	137/139	143/152	142/142	111/111
32	24	sos	174/178	211/223	224/226	101/103	134/134	137/137	152/152	167/169	111/141
31	24	sos	176/178	219/235	224/226	103/103	134/134	123/137	143/152	142/197	121/131
34	24	sos	172/174	221/231	224/226	93/103	130/134	124/124	140/143	171/181	129/141
33	24	sos	172/174	213/231	220/224	101/103	134/134	123/137	143/152	140/171	106/111
36	24	sos	172/174	225/229	212/216	101/101	134/134	124/124	152/152	167/179	117/133
35	24	sos	174/174	229/233	216/222	93/101	134/134	124/139	152/152	167/179	117/133
74	25	sos-alm-K	172/210	213/213	212/216	101/103	134/134	137/137	152/152	140/142	107/111
75	25	sos-alm-K	174/174	213/213	217/219	101/103	134/134	137/137	143/152	142/142	107/111
76	25	sos-alm-K	174/178	213/213	215/219	101/103	134/134	123/137	152/155	134/140	107/114
77	25	sos-alm-K	172/174	213/213	215/217	103/103	134/134	137/137	152/152	140/147	111/111
78	25	sos-alm-K	172/178	213/213	215/215	101/101	134/134	137/137	143/152	140/140	111/111
79	25	sos-alm-K	174/174	213/213	215/219	101/103	134/134	137/137	152/152	140/142	107/114
80	25	sos-alm-K	174/174	213/213	215/217	101/101	134/134	137/137	152/152	142/144	111/114
81	25	sos-alm-K	174/174	213/213	215/217	93/101	134/134	137/137	152/152	134/142	111/117
82	26	sos-alm-K-f	176/176	213/213	215/215	101/101	134/134	124/124	152/152	140/147	111/114
83	26	sos-alm-K-f	174/174	213/213	217/229	103/103	128/134	124/137	143/152	140/140	109/111
84	26	sos-alm-K-f	172/184	213/215	217/221	103/103	134/134	137/137	143/152	140/147	107/114
85	26	sos-alm-K-f	174/178	215/219	217/225	101/101	134/134	123/123	143/152	140/140	107/111
86	26	sos-alm-K-f	174/178	213/213	217/217	93/103	134/134	135/135	152/152	134/144	107/114
87	26	sos-alm-K-f	174/174	213/213	215/217	103/103	134/134	137/137	150/152	140/142	111/114
88	26	sos-alm-K-f	NA/NA	213/219	218/220	101/103	134/134	123/137	145/152	140/142	109/111
89	26	sos-alm-K-f	172/174	213/213	215/217	101/103	134/134	123/137	145/152	140/142	107/111
90	27	sos-alm-Sh-p	174/176	213/233	217/219	101/103	134/134	137/137	143/152	140/142	110/111
91	27	sos-alm-Sh-p	174/174	213/213	217/225	101/103	134/134	137/137	152/152	142/142	107/109
92	27	sos-alm-Sh-p	174/178	213/235	212/219	103/103	134/134	137/137	150/152	132/140	107/114
93	27	sos-alm-Sh-p	174/174	213/213	217/219	101/103	134/134	137/137	152/152	134/140	107/114
94	27	sos-alm-Sh-p	174/174	213/213	217/217	101/101	134/134	137/137	152/152	140/142	101/111
95	27	sos-alm-Sh-p	172/172	213/221	215/217	103/103	134/134	124/137	152/152	140/140	111/111
96	27	sos-alm-Sh-p	174/174	213/231	215/217	103/103	128/134	124/137	152/152	132/138	111/111
97	27	sos-alm-Sh-p	174/178	213/213	214/216	103/103	134/134	137/137	152/152	140/140	107/133
98	27	sos-alm-Sh-p	172/172	213/213	214/216	101/103	134/134	137/137	143/152	140/140	107/111
100	27	sos-alm-Sh-p	172/198	213/213	214/218	103/103	128/134	137/137	152/152	140/140	112/112
101	27	sos-alm-Sh-p	172/174	213/213	214/214	101/103	134/134	137/137	152/152	140/140	111/117
102	27	sos-alm-Sh-p	174/174	213/213	214/214	101/103	134/134	137/137	143/152	140/140	107/111
103	27	sos-alm-Sh-p	174/174	213/213	214/214	101/103	134/134	137/137	143/152	140/140	107/109
104	27	sos-alm-Sh-p	172/172	213/213	214/214	101/103	134/134	124/137	143/152	140/140	107/111
105	27	sos-alm-Sh-p	NA/NA	213/213	214/214	101/103	134/134	137/137	143/152	140/140	111/111
106	27	sos-alm-Sh-p	172/172	213/213	216/218	101/101	128/134	123/137	150/152	140/142	107/111
107	27	sos-alm-Sh-p	172/174	213/213	214/214	101/103	134/134	137/137	152/152	132/140	107/111
108	27	sos-alm-Sh-p	174/174	213/213	214/214	93/101	134/134	137/137	143/152	140/140	107/111
109	27	sos-alm-Sh-p	174/174	211/213	214/214	101/103	134/134	137/137	152/152	140/140	111/111
110	27	sos-alm-Sh-p	174/174	213/213	216/216	101/101	134/134	137/137	140/143	140/142	107/131
111	27	sos-alm-Sh-p	172/174	213/213	214/214	93/101	134/134	137/137	152/152	140/140	111/117
112	27	sos-alm-Sh-p	174/176	213/213	214/214	93/101	128/134	137/137	152/152	140/140	100/107
113	27	sos-alm-Sh-p	174/174	213/213	214/214	101/103	134/134	137/137	152/152	140/142	107/111
114	27	sos-alm-Sh-p	172/176	213/213	214/214	101/101	134/134	137/137	143/152	134/140	107/111
K1	28	Zhamb-Karakonyz-cau	174/178	217/231	225/225	101/103	130/134	138/138	143/152	171/181	125/135
K13	28	Zhamb-Karakonyz-cau	172/178	213/219	214/220	101/103	134/134	140/142	140/152	173/173	100/107
K18	28	Zhamb-Karakonyz-cau	174/180	215/229	221/221	101/103	128/134	137/139	140/143	179/179	131/131
K3	28	Zhamb-Karakonyz-cau	174/174	213/227	224/224	101/101	134/134	124/137	143/143	175/179	NA/NA
K10	29	Zhamb-Karakonyz-sos	172/174	213/219	224/226	99/99	134/134	124/137	140/143	140/179	135/141
K11	29	Zhamb-Karakonyz-sos	174/178	213/219	220/224	99/99	134/134	124/137	140/143	132/167	125/129
K12	29	Zhamb-Karakonyz-sos	172/178	219/231	222/224	103/103	130/134	124/137	143/150	134/187	127/131
K14	29	Zhamb-Karakonyz-sos	174/178	215/227	214/226	101/101	134/134	124/137	140/152	132/169	139/141
K15	29	Zhamb-Karakonyz-sos	178/180	219/225	220/224	101/103	134/134	124/137	140/152	173/179	131/144
K16	29	Zhamb-Karakonyz-sos	172/174	225/225	220/224	103/103	134/134	124/137	140/155	179/181	130/144
K17	29	Zhamb-Karakonyz-sos	174/178	225/225	220/224	101/101	131/136	138/138	140/140	140/140	131/137
K2	29	Zhamb-Karakonyz-sos	174/174	213/217	220/224	103/103	134/134	125/138	140/143	164/179	131/131
K4	29	Zhamb-Karakonyz-sos	172/178	213/219	214/224	101/103	128/134	124/137	143/152	142/167	111/133
K5	29	Zhamb-Karakonyz-sos	174/174	233/235	225/225	99/99	134/134	124/137	152/155	175/179	125/144
K6	29	Zhamb-Karakonyz-sos	174/178	223/229	225/225	101/103	134/134	124/137	140/143	140/169	110/129
K7	29	Zhamb-Karakonyz-sos	174/178	219/225	220/224	101/103	134/134	124/137	140/140	140/183	121/144
K8	29	Zhamb-Karakonyz-sos	174/174	213/219	222/224	101/103	128/134	124/137	140/143	175/179	107/146
A108	30	Zhet-Alakol-car	174/174	213/223	214/220	93/103	130/134	137/137	140/154	142/181	111/135
A116	30	Zhet-Alakol-car	174/174	213/221	214/220	103/105	128/134	123/137	140/152	140/142	111/112
A119	30	Zhet-Alakol-car	172/174	213/217	214/224	101/103	134/134	137/137	140/152	140/144	111/111
A121	30	Zhet-Alakol-car	174/174	213/217	214/220	93/101	134/134	124/137	152/152	142/183	111/112
A129	30	Zhet-Alakol-car	172/174	213/221	212/214	101/101	134/134	123/137	150/152	140/142	111/112
A130	30	Zhet-Alakol-car	174/174	213/213	212/216	101/103	128/134	123/137	150/152	134/142	111/112
A131	30	Zhet-Alakol-car	174/174	213/217	214/222	101/103	128/134	123/137	152/152	140/171	111/111
A132	30	Zhet-Alakol-car	174/180	215/229	214/226	103/103	134/134	137/137	152/152	140/144	111/111
A136	30	Zhet-Alakol-car	174/174	213/221	214/228	93/103	134/134	137/139	152/152	140/171	111/141
A138	30	Zhet-Alakol-car	172/174	213/227	214/216	103/103	134/134	137/137	140/140	142/175	103/107
A162	30	Zhet-Alakol-car	172/172	223/235	222/224	101/103	134/134	137/137	143/150	140/181	113/139
A167	30	Zhet-Alakol-car	172/174	213/213	215/219	101/101	130/134	137/137	152/152	140/142	111/129
A171	30	Zhet-Alakol-car	174/176	213/215	218/226	93/101	134/134	137/137	NA/NA	142/147	111/111
A118	31	Zhet-Alakol-cau	176/176	213/225	220/224	101/103	130/134	137/137	140/143	142/167	125/139
A128	31	Zhet-Alakol-cau	174/176	223/227	224/228	93/101	130/134	137/137	140/140	142/169	108/135
A117	32	Zhet-Alakol-sos	174/174	213/227	212/222	93/103	134/134	137/137	140/152	144/179	111/112
A120	32	Zhet-Alakol-sos	172/178	217/225	216/240	101/101	134/134	137/137	140/152	140/183	112/112
A122	32	Zhet-Alakol-sos	172/174	217/225	212/216	93/93	128/134	137/140	140/143	140/140	106/129
A188	32	Zhet-Alakol-sos	174/178	213/227	214/222	99/99	130/134	137/137	152/152	132/147	107/107
SPK15	33	Zhet-Balambay-cau	174/174	219/221	214/214	93/101	128/134	124/137	140/140	140/142	128/148
SPK2	33	Zhet-Balambay-cau	176/180	213/229	214/224	93/103	134/134	124/137	143/152	140/140	111/111
SPK20	33	Zhet-Balambay-cau	176/178	229/231	220/222	101/103	128/134	137/137	150/152	142/171	106/106
SPK6	33	Zhet-Balambay-cau	172/180	107/221	220/224	93/103	128/134	124/124	143/143	140/140	107/107
SPK7	33	Zhet-Balambay-cau	174/174	213/221	224/228	93/103	130/134	137/137	140/143	132/171	106/108
SPK1	34	Zhet-Balambay-sos	174/174	217/225	222/222	103/103	134/134	137/137	140/152	NA/NA	112/131
SPK10	34	Zhet-Balambay-sos	172/174	213/221	214/216	101/103	128/134	137/137	143/152	132/142	111/121
SPK11	34	Zhet-Balambay-sos	174/180	213/217	222/224	101/103	134/134	137/139	140/152	140/167	106/106
SPK12	34	Zhet-Balambay-sos	174/174	219/225	220/224	101/103	128/134	137/139	140/143	134/167	107/107
SPK13	34	Zhet-Balambay-sos	174/174	213/227	214/224	93/103	134/134	124/137	150/152	134/177	108/131
SPK14	34	Zhet-Balambay-sos	174/174	225/227	214/220	93/101	128/134	124/137	140/140	134/142	106/112
SPK16	34	Zhet-Balambay-sos	176/180	227/227	224/224	101/101	130/134	124/137	140/140	NA/NA	111/135
SPK17	34	Zhet-Balambay-sos	176/178	213/219	214/214	93/103	134/134	137/137	143/152	132/140	112/133
SPK18	34	Zhet-Balambay-sos	176/180	213/225	216/224	101/103	128/134	137/137	140/152	132/140	106/111
SPK19	34	Zhet-Balambay-sos	172/174	213/213	224/230	103/103	134/134	124/124	140/140	164/175	112/141
SPK21	34	Zhet-Balambay-sos	178/178	213/219	214/224	101/103	134/134	124/137	140/143	132/132	111/135
SPK3	34	Zhet-Balambay-sos	174/178	213/219	220/224	101/101	134/134	123/137	140/152	140/140	106/107
SPK5	34	Zhet-Balambay-sos	174/174	213/219	214/220	93/101	134/134	123/123	150/152	NA/NA	108/111
SPK8	34	Zhet-Balambay-sos	180/180	213/213	224/226	101/103	134/134	137/137	140/140	142/142	125/141
SPK9	34	Zhet-Balambay-sos	172/178	213/231	214/222	101/103	134/134	124/124	140/143	140/142	100/112
F2	35	Zhet-Ushbulak-car	174/174	213/227	216/222	93/101	134/134	137/137	143/152	132/142	106/111
F3	35	Zhet-Ushbulak-car	174/174	213/215	212/218	93/101	134/134	137/139	150/152	140/140	107/111
F4	35	Zhet-Ushbulak-car	174/178	213/213	214/216	101/101	134/134	124/136	140/143	134/142	111/116
F6	35	Zhet-Ushbulak-car	174/174	219/219	220/226	93/101	134/134	124/137	152/152	140/142	108/141
F7	35	Zhet-Ushbulak-car	178/180	219/229	214/216	93/105	134/134	124/136	143/152	140/142	111/131
F8	35	Zhet-Ushbulak-car	172/174	213/219	215/229	93/101	128/134	125/138	152/152	134/140	106/131
F9	35	Zhet-Ushbulak-car	174/176	213/213	216/220	101/101	134/134	123/137	152/152	140/171	111/111
F1	36	Zhet-Ushbulak-sos	172/174	213/219	214/224	101/101	134/134	137/137	140/152	132/142	107/135
F10	36	Zhet-Ushbulak-sos	174/174	213/219	214/229	93/93	128/134	137/137	140/146	140/140	111/112
F5	36	Zhet-Ushbulak-sos	174/178	219/231	214/216	93/101	128/134	137/137	140/140	142/171	111/141
242	27	sred-R-Be	172/174	219/219	231/231	93/101	128/128	124/136	143/143	132/142	107/127
