## Supplementary material for "Genetic investigation of honeybee populations in Kazakhstan": Table S2: Table S2.xls

### Sheet: pop_nei_dist
	alm-K-k	Alm-Kogaly	Alm-Tokzhailau	c-Vko-P	car-Shym-T	car-tar-M	car-ust-T	car-zham-A	Germany-control_group	Kyzylorda-car	Turk-Aktas	Turk-Tyulbay	Turk-Ugam(u)	Turk-Zhetisai-carp	uk	uk-alm-K-f	uk-alm-Sh-p	Zhamb-Karakonyz	Zhet-Alakol	Zhet-Balambay	Zhet-Ushbulak	sred-R-Be
alm-K-k	0	0.284046	0.100303	0.0665546	0.176409	0.225121	0.461799	0.0962465	0.146918	0.119853	0.133229	0.344127	0.354665	0.102098	0.199703	0.100602	0.0441851	0.421485	0.108199	0.253071	0.163871	1.81104
Alm-Kogaly	0.284046	0	0.187627	0.230778	0.247768	0.28512	0.639967	0.266407	0.355132	0.236999	0.279443	0.280774	0.34896	0.183621	0.20762	0.214806	0.280783	0.220392	0.266289	0.202737	0.235312	1.17436
Alm-Tokzhailau	0.100303	0.187627	0	0.107507	0.13381	0.148124	0.419491	0.0871987	0.129722	0.100226	0.111656	0.258572	0.276132	0.0916479	0.125176	0.101427	0.100643	0.255396	0.104418	0.125295	0.126038	1.19337
c-Vko-P	0.0665546	0.230778	0.107507	0	0.232827	0.179409	0.454206	0.0926681	0.1784	0.148656	0.199037	0.339054	0.385668	0.116542	0.184553	0.0878082	0.0835181	0.365312	0.135472	0.225172	0.187683	1.70501
car-Shym-T	0.176409	0.247768	0.13381	0.232827	0	0.226597	0.50386	0.191492	0.258642	0.131714	0.0962461	0.250917	0.29111	0.165122	0.173141	0.196384	0.177383	0.340663	0.147387	0.178474	0.16435	1.14315
car-tar-M	0.225121	0.28512	0.148124	0.179409	0.226597	0	0.546504	0.178179	0.151717	0.192158	0.236744	0.275533	0.352525	0.128841	0.178556	0.18883	0.231926	0.349624	0.17878	0.209253	0.241383	1.13516
car-ust-T	0.461799	0.639967	0.419491	0.454206	0.50386	0.546504	0	0.428963	0.500033	0.575649	0.526032	0.934683	0.779354	0.426833	0.46347	0.406434	0.471892	0.742931	0.52313	0.595129	0.55529	2.602
car-zham-A	0.0962465	0.266407	0.0871987	0.0926681	0.191492	0.178179	0.428963	0	0.102095	0.150733	0.175608	0.402389	0.394978	0.092629	0.201149	0.0985256	0.0953307	0.447014	0.150565	0.247177	0.2101	1.49541
Germany-control_group	0.146918	0.355132	0.129722	0.1784	0.258642	0.151717	0.500033	0.102095	0	0.209148	0.194183	0.418863	0.412203	0.116599	0.230585	0.135873	0.193419	0.502207	0.192198	0.314167	0.217825	1.11572
Kyzylorda-car	0.119853	0.236999	0.100226	0.148656	0.131714	0.192158	0.575649	0.150733	0.209148	0	0.114102	0.275319	0.229018	0.119241	0.176786	0.168342	0.111234	0.316642	0.12962	0.17828	0.127594	1.2153
Turk-Aktas	0.133229	0.279443	0.111656	0.199037	0.0962461	0.236744	0.526032	0.175608	0.194183	0.114102	0	0.311763	0.334758	0.146472	0.210008	0.211872	0.147173	0.385705	0.129008	0.216064	0.143241	1.18212
Turk-Tyulbay	0.344127	0.280774	0.258572	0.339054	0.250917	0.275533	0.934683	0.402389	0.418863	0.275319	0.311763	0	0.159386	0.316708	0.205824	0.395498	0.318801	0.163766	0.170334	0.110766	0.242013	0.941114
Turk-Ugam(u)	0.354665	0.34896	0.276132	0.385668	0.29111	0.352525	0.779354	0.394978	0.412203	0.229018	0.334758	0.159386	0	0.339376	0.169938	0.425077	0.342302	0.180248	0.184896	0.16536	0.223477	1.1784
Turk-Zhetisai-carp	0.102098	0.183621	0.0916479	0.116542	0.165122	0.128841	0.426833	0.092629	0.116599	0.119241	0.146472	0.316708	0.339376	0	0.165407	0.0834351	0.114288	0.33734	0.141654	0.208943	0.202715	1.39856
sos	0.227073	0.199703	0.20762	0.125176	0.245682	0.184553	0.173141	0.178556	0.46347	0.201149	0.230585	0.346003	0.176786	0.210008	0.205824	0.725398	0.169938	0.165407	0	0.204896	0.211751	0.213605
sos-alm-K-f, sos-alm-K	0.100602	0.214806	0.101427	0.0878082	0.196384	0.18883	0.406434	0.0985256	0.135873	0.168342	0.211872	0.395498	0.425077	0.0834351	0.211751	0	0.116733	0.381913	0.206829	0.263194	0.228563	1.44132
sos-alm-Sh-p	0.0441851	0.280783	0.100643	0.0835181	0.177383	0.231926	0.471892	0.0953307	0.193419	0.111234	0.147173	0.318801	0.342302	0.114288	0.213605	0.116733	0	0.403187	0.104502	0.204754	0.159245	1.53067
Zhamb-Karakonyz, Karakonyz-aboriginal	0.421485	0.220392	0.255396	0.365312	0.340663	0.349624	0.742931	0.447014	0.502207	0.316642	0.385705	0.163766	0.180248	0.33734	0.18395	0.381913	0.403187	0	0.275065	0.13623	0.286985	1.04089
Zhet-Alakol	0.108199	0.266289	0.104418	0.135472	0.147387	0.17878	0.52313	0.150565	0.192198	0.12962	0.129008	0.170334	0.184896	0.141654	0.110534	0.206829	0.104502	0.275065	0	0.110087	0.108916	1.42646
Zhet-Balambay	0.253071	0.202737	0.125295	0.225172	0.178474	0.209253	0.595129	0.247177	0.314167	0.17828	0.216064	0.110766	0.16536	0.208943	0.133047	0.263194	0.204754	0.13623	0.110087	0	0.142648	1.04164
Zhet-Ushbulak	0.163871	0.235312	0.126038	0.187683	0.16435	0.241383	0.55529	0.2101	0.217825	0.127594	0.143241	0.242013	0.223477	0.202715	0.16827	0.228563	0.159245	0.286985	0.108916	0.142648	0	0.910278
sred-R-Be	1.81104	1.17436	1.19337	1.70501	1.14315	1.13516	2.602	1.49541	1.11572	1.2153	1.18212	0.941114	1.1784	1.39856	1.27014	1.44132	1.53067	1.04089	1.42646	1.04164	0.910278	0
